# Prolyl hydroxylation is required for maturation and secretion of Zika virus non-structural protein 1

**DOI:** 10.64898/2026.02.12.705510

**Authors:** Bodine Bezemer, Gijs J. Overheul, Milou Stevens, Cornelia G. Spruijt, Michiel Vermeulen, Pascal Miesen, Ronald P. van Rij

## Abstract

Mosquito-borne orthoflaviviruses such as Zika virus (ZIKV) and dengue virus (DENV) have a high epidemic potential and are associated with a wide range of possible outcomes, from asymptomatic infections to severe complications. The orthoflavivirus non-structural protein 1 (NS1), which can be membrane-bound as well as secreted from the cell, plays important roles in viral replication, immune evasion and pathogenesis. To describe the interactome of ZIKV NS1, we infected Huh7 and neural progenitor cells with a recombinant ZIKV expressing FLAG-tagged NS1 and identified interacting proteins by quantitative mass spectrometry. In both cell types, multiple prolyl hydroxylases, glycosylation enzymes, ER-associated degradation proteins, and proteins involved in immunity were identified as NS1 interactors. Mass spectrometry data showed that NS1 contains potential hydroxyproline residues, suggesting that prolyl hydroxylase enzymes are involved in post-translational modification of NS1. Chemical inhibition of prolyl hydroxylases impaired NS1 intracellular trafficking and plasma membrane localization and reduced ZIKV RNA levels and titers. Mutagenesis of the proline residue at position 281 impaired NS1 secretion, although viral replication was unaffected. Moreover, substituting proline at position 267 strongly dysregulated NS1 expression and reverted to the wild-type sequence already after a single passage, suggesting that this mutation leads to severe replication defects. Our results identify prolyl hydroxylation as an essential post-translational modification of ZIKV NS1.
