## Supplementary Table 1 for "Prolyl hydroxylation is required for maturation and secretion of Zika virus non-structural protein 1"

### Sheet: Blad1
Primers	Forward (5'-3')	Reverse (5'-3')	Remarks
ZIKV H/PF/2013 NS3	GAGAGAGTCATTCTGGCTGGA	TCCCTCAATGGCTGCTACTT
Human beta actin	CCTTCCTGGGCATGGAGTCCTG	GGAGCAATGATCTTGATCTTC
CPER wt fragment 1	GAGTTGTTGATCTGTGTGAATCAGACTGCG	CATTGACCTTACTAAGTTGCTTTCTGGTTC
CPER wt fragment 2	GAACCAGAAAGCAACTTAGTAAGGTCAATG	CTCCAAAAGCCGCTCCTCTTTTCC
CPER wt fragment 3	GGAAAAGAGGAGCGGCTTTTGGAG	CTTGTGTGGGGGCCTCATAGCTTC
CPER wt fragment 4	GAAGCTATGAGGCCCCCACACAAG	AGACCCATGGATTTCCCCACACC
CPER linker fragment	GTGTGGGGAAATCCATGGGTCTGG	TGATTCACACAGATCAACAACTCGGTTCAC
CPER FLAG overlap fragment 1 and 2	GACTACAAAGACGATGACGACAAGAGCAACTTAGTAAGGTCAATGGTGACTG	GTCGTCATCGTCTTTGTAGTCTTCTGGTTCTTTCCTGGGCCTTATC	Instead of the reverse primer of CPER wt fragment 1 and the forward primer of CPER wt fragment 2
CPER FLAG validation	GATGAAAGATACCAGCAACG	AAAACATGTGAATGGCCAAA
ZIKV NS1 plasmid P181S	GTGTGATTCAGCCGTTATTG	ACGGCTGAATCACACTCTAATG
ZIKV NS1 plasmid P267A	GAAAGGGGCATGGCACAGTG	TGCCATGCCCCTTTCATTTGG
ZIKV NS1 plasmid P281E	AGGAATGCGAAGGCACTAAG	TGCCTTCGCATTCCTCAAAC
CPER proline mutants and corresponding CPER wt linker fragment	CCGGTGTGGGGAAATCCATGGGTCT	GTCTGATTCACACAGATCAACAACTC
CPER proline mutants and corresponding CPER wt fragment 1	GAGTTGTTGATCTGTGTGAATCAGACTGCG	CTTTGAGAAGTCCACCGAGCACCCC	Same forward primer sequence as CPER wt fragment 1
CPER proline mutants and corresponding CPER wt fragment 2	GGGGTGCTCGGTGGACTTCTCAAAG	GCAGTCACCATTGACCTTACTAAGTTGC
CPER proline mutants and corresponding CPER wt fragment 3	GCAACTTAGTAAGGTCAATGGTGACTGC	CATGCGTAGAATGGCATCCCTTTGC
CPER proline mutants and corresponding CPER wt fragment 4	GCAAAGGGATGCCATTCTACGCATG	AGACCCATGGATTTCCCCACACC	Same reverse primer sequence as CPER wt fragment 4
