## Supplementary Table 2 for "Prolyl hydroxylation is required for maturation and secretion of Zika virus non-structural protein 1"

### Sheet: significant interactors
Cell type	Majority protein IDs	Protein names	Gene names	-Log p-value	Log2 FC		NS1 interactors meeting the Log2(Fold Change) and p-value thresholds of Figure 2A and 2B.
NPCs	NS1;NS1-FLAG	ZIKV NS1	ZIKV NS1	6.45351	5.84201		Red font are viral proteins including the NS1 bait; Green font are NS1-interactors shared between NPCs and Huh7 cells
NPCs	E	ZIKV E	ZIKV E	5.02885	2.16544
NPCs	B4DQF8;Q96PQ9;D0PNI2;P28300;B7ZAJ4;B4DN04	Protein-lysine 6-oxidase	LOX	3.56619	3.0331
NPCs	Q32P28;B4DNM8	Prolyl 3-hydroxylase 1	LEPRE1/P3H1	2.22285	2.08472
NPCs	Q5VSQ6;P13674	Prolyl 4-hydroxylase subunit alpha-1	P4HA1	2.73761	3.20088
NPCs	Q05DA4;O15460;Q5HYD8	Prolyl 4-hydroxylase subunit alpha-2	P4HA2	1.85316	2.08334
NPCs	A0A024R1W3;Q96AY3;Q658U4;B4DJJ5;Q6ZME7;Q8NAG5;H0Y827	Peptidyl-prolyl cis-trans isomerase FKBP10	FKBP10	3.63743	4.33806
NPCs	A0A024R1M8;J3KQL8;B4E1T5;Q9BQE5	Apolipoprotein L2	APOL2	2.96387	4.32174
NPCs	G3V1S6;B7Z6K2;A0A1L7NY50;A0A1L7NY41;Q10471	Polypeptide N-acetylgalactosaminyltransferase;Polypeptide N-acetylgalactosaminyltransferase 2;Polypeptide N-acetylgalactosaminyltransferase 2 soluble form	GALNT2	1.53676	4.03548
NPCs	Q9Y4L1;A0A087X054;B3KXH0;B7Z2N4;B7Z766;E9PJ21;Q6IN67;K7EQK2;A0A087WWI4;Q05D91;B7Z602	Hypoxia up-regulated protein 1	HYOU1	1.87861	3.91211
NPCs	P16070;A8K309;H0YD13;B4DN59;H0Y2P0;H0Y5E4;H0YDW7;H0YCV9	CD44 antigen	CD44	5.46284	3.20255
NPCs	O95758;A0A024R163;X6R242	Polypyrimidine tract-binding protein 3	PTBP3;ROD1	2.7959	3.18235
NPCs	Q2TB59;A0A024R0C3;Q13423;D6RHU2;D6RAI5;E9PCX7	NAD(P) transhydrogenase, mitochondrial	NNT	2.77613	3.18068
NPCs	P55060;B4DM31;B4DPS6;B4DUC5;B4DM67	Exportin-2	CSE1L/EXP	2.38152	3.09824
NPCs	O95786;B3KWW1;A2A376;B3KN51;B4DWT9	Probable ATP-dependent RNA helicase DDX58	DDX58	3.53417	3.02104
NPCs	Q96GD7	CSDA protein	CSDA protein	2.7059	3.01739
NPCs	A0A087WW40;A0A140VJU5;Q9Y371	Endophilin-B1	SH3GLB1	3.38658	2.99052
NPCs	Q13190;E9PNU4;B4DKR0;H7C3X5	Syntaxin-5	STX5	2.57506	2.95156
NPCs	Q13217;A8KA82;X6R9L0	DnaJ homolog subfamily C member 3	DNAJC3	2.81499	2.88839
NPCs	G3XAI2;P07942;Q8TAS6	Laminin subunit beta-1	LAMB1	2.90437	2.86075
NPCs	Q6FGG2;Q15836	Vesicle-associated membrane protein 3	VAMP3	1.40809	2.78741
NPCs	D3DRP5;Q9H4G4;Q5VZR0	Golgi-associated plant pathogenesis-related protein 1	C9orf19/GLIPR2	1.40254	2.61783
NPCs	Q8N8S7;A8K2B4;A0A097PID1;A0A097PIC4;A0A0U1RRM6;A0A075B6E5;A0A0U1RQP7	Protein enabled homolog	ENAH	2.18167	2.593
NPCs	A0A024R972;P11047	Laminin subunit gamma-1	LAMC1	2.40651	2.54141
NPCs	Q01650;Q2MCL6	Large neutral amino acids transporter small subunit 1	SLC7A5	2.83687	2.53504
NPCs	Q8IVL6;Q59FY9	Prolyl 3-hydroxylase 3	LEPREL2/P3H3	3.64471	2.48767
NPCs	Q8IVL5	Prolyl 3-hydroxylase 2	LEPREL1/P3H2	2.16562	2.45843
NPCs	P31930;B4DUL5	Cytochrome b-c1 complex subunit 1, mitochondrial	UQCRC1	1.9208	2.44922
NPCs	D3DQH8;P09486;B4DRV4;B2RDL6;F5GY03;E5RK62	SPARC	SPARC	5.16414	2.41272
NPCs	B4E1K5;X5DNI9;A8K0D2;A0A024R5F7;Q9UBM7;H0YE57	7-dehydrocholesterol reductase	DHCR7	2.67935	2.38815
NPCs	P18031;A8K3M3;B4DSN5	Tyrosine-protein phosphatase non-receptor type 1;Tyrosine-protein phosphatase non-receptor type	PTPN1	4.63157	2.36683
NPCs	Q03519;A0A1V0E419;Q59H06;X5CMH5;A0A1V0E3Z3;A0A1V0E403;A0A0G2JLV0;A0A087WYD6;A0A1V0E3X6;Q5JNW1;A0A1V0E415;Q9UQ60;A0A140T9S0;Q9UP03;E7ENX8;B4DS72;Q9UMW6	Antigen peptide transporter 2	TAP2	1.56853	2.36463
NPCs	Q96AZ6;A0A024RC76;H0YMM4	Interferon-stimulated gene 20 kDa protein	ISG20	3.89634	2.20506
NPCs	Q9UBB4;A0A1W2PQD2;Q7Z524	Ataxin-10	ATXN10	3.25553	2.14618
NPCs	A0A024R745;Q16718;F8WAS3;A0A087X1G1;H7BYD0;C9IZN5	NADH dehydrogenase [ubiquinone] 1 alpha subcomplex subunit 5	NDUFA5	1.76187	2.12179
NPCs	Q53GB2;P55735;A4UCS7;A8MWR8;A8MXL6;Q59FA6;A0A0C4DFR6	Protein SEC13 homolog	SEC13	3.40908	2.08601
Cell type	Majority protein IDs	Protein names	Gene names	-Log p value	Log2 FC
Huh7	NS1;NS1-FLAG	ZIKV NS1	ZIKV NS1	4.75867	5.49487
Huh7	E	ZIKV E	ZIKV E	5.70599	3.75864
Huh7	prM	ZIKV prM	ZIKV prM	4.89218	3.20549
Huh7	B4DQF8;Q96PQ9;D0PNI2;P28300;B4DN04;B7ZAJ4	Protein-lysine 6-oxidase	LOX	3.66805	3.48295
Huh7	Q32P28;B4DNM8	Prolyl 3-hydroxylase 1	LEPRE1/P3H1	3.82475	3.16002
Huh7	P13674	Prolyl 4-hydroxylase subunit alpha-1	P4HA1	6.0895	3.30171
Huh7	Q05DA4;Q5HYD8;O15460	Prolyl 4-hydroxylase subunit alpha-2	P4HA2	4.65501	3.04525
Huh7	Q86XX4;H0Y9C9	Extracellular matrix protein FRAS1	FRAS1	5.085	6.14959
Huh7	Q96AE7	Tetratricopeptide repeat protein 17	TTC17	4.65203	5.64451
Huh7	A8K3W7;Q9Y2G5;H7C2T5	GDP-fucose protein O-fucosyltransferase 2	POFUT2	3.68533	4.41746
Huh7	Q13438;B7Z8E7;Q9BR60	Protein OS-9	OS9	1.58136	4.40086
Huh7	Q8NBJ7;A0A0S2Z5Q3;J3KQJ1;A8MXB9;A0A0S2Z548;C9JL30;C9J660;A0A024RDK8;B4DLK7;H7C3B2;Q75LP3;F8WA42;E9PBT8;B4DQ27;A0A0S2Z5C4;J3QT17	Sulfatase-modifying factor 2	SUMF2	1.99854	4.33308
Huh7	V9HW75;A0A087WSV8;P80303;E9PKG6;Q2L696	Nucleobindin-2;Nesfatin-1	HEL-S-109/NUCB2	2.62717	4.05764
Huh7	A0A024R319;P55268;Q15483	Laminin subunit beta-2	LAMB2	3.43315	3.94865
Huh7	P04070;B4DPQ3;E7END6;B4E1C4;B4DPC8	Vitamin K-dependent protein C;Vitamin K-dependent protein C light chain;Vitamin K-dependent protein C heavy chain;Activation peptide	PROC	4.19645	3.88745
Huh7	Q86TM6;Q8TEH6;B3KX82	E3 ubiquitin-protein ligase synoviolin	SYVN1	3.66628	3.714
Huh7	O95037;Q6FIF1;Q9UBS3	DnaJ homolog subfamily B member 9	WUGSC/DNAJB9	4.07721	3.6682
Huh7	Q9H5K3	Protein O-mannose kinase	POMK	3.88135	3.39108
Huh7	B7Z705;B4DN31;Q9BWS9;A0A024RCB5;E9PPA0;E9PI70;E9PIP0;E9PRL3;E9PPH0	Chitinase domain-containing protein 1	CHID1	2.43408	3.33888
Huh7	P60520;H3BSM5	Gamma-aminobutyric acid receptor-associated protein-like 2	GABARAPL2	3.13016	3.30797
Huh7	Q9BZQ6;A0A024R931;H0Y498	ER degradation-enhancing alpha-mannosidase-like protein 3;alpha-1,2-Mannosidase	EDEM3	2.82289	3.27602
Huh7	C0JYY2;P04114;E1A689	Apolipoprotein B-100;Apolipoprotein B-48	APOB	3.68015	3.23559
Huh7	P42677;Q5T4L4	40S ribosomal protein S27	RPS27	3.76471	3.17868
Huh7	O75955;Q53HQ0;Q5ST80;Q6IB58;A0A140T9R1;A2VCL5;A2AB09;A0A140T9X0;A2AB10;A0A140T9W4	Flotillin-1	FLOT1	4.77688	3.1135
Huh7	F5H8B0;B4DPM2;P08709;A3RKG7	Coagulation factor VII;Factor VII light chain;Factor VII heavy chain	F7	3.95712	3.09706
Huh7	Q9NYU1	UDP-glucose:glycoprotein glucosyltransferase 2	UGGT2	3.06326	3.0921
Huh7	P02671;A0A0S2Z3E8	Fibrinogen alpha chain;Fibrinopeptide A;Fibrinogen alpha chain	FGA	5.13789	3.03467

### Sheet: Comparison to other studies
NPCs	Majority protein IDs	Protein names	Gene names	-Log p-value	Log2 FC	Hafirassou Table S2	Scaturro Table S1	Shat Table (MIST score)	Wang Table 1	Dechtawewat Table 1	Cervantes-Salazar Table 2	Coyaud Table S1 (BioID)	Coyaud Table S1 (IP-MS)
Huh7	C0JYY2;P04114;E1A689	Apolipoprotein B-100;Apolipoprotein B-48	APOB	3.68015	3.23559	no	no	no	no	no	no	no	no
NPCs	A0A024R1M8;J3KQL8;B4E1T5;Q9BQE5	Apolipoprotein L2	APOL2	2.96387	4.32174	no	no	no	no	no	no	no	no
NPCs	Q9UBB4;A0A1W2PQD2;Q7Z524	Ataxin-10	ATXN10	3.25553	2.14618	yes	no	no	no	no	no	no	no
NPCs	D3DRP5;Q9H4G4;Q5VZR0	Golgi-associated plant pathogenesis-related protein 1	C9orf19/GLIPR2	1.40254	2.61783	no	no	no	no	no	no	no	no
NPCs	P16070;A8K309;H0YD13;B4DN59;H0Y2P0;H0Y5E4;H0YDW7;H0YCV9	CD44 antigen	CD44	5.46284	3.20255	no	no	no	no	no	no	no	no
Huh7	B7Z705;B4DN31;Q9BWS9;A0A024RCB5;E9PPA0;E9PI70;E9PIP0;E9PRL3;E9PPH0	Chitinase domain-containing protein 1	CHID1	2.43408	3.33888	no	no	no	no	no	no	no	no
NPCs	Q96GD7	CSDA protein	CSDA protein	2.7059	3.01739	no	no	no	no	no	no	no	no
NPCs	P55060;B4DM31;B4DPS6;B4DUC5;B4DM67	Exportin-2	CSE1L/EXP2	2.38152	3.09824	yes	no	no	no	no	no	no	no
NPCs	O95786;B3KWW1;A2A376;B3KN51;B4DWT9	Probable ATP-dependent RNA helicase DDX58	DDX58	3.53417	3.02104	no	no	no	no	no	no	no	no
NPCs	B4E1K5;X5DNI9;A8K0D2;A0A024R5F7;Q9UBM7;H0YE57	7-dehydrocholesterol reductase	DHCR7	2.67935	2.38815	yes	no	no	no	no	no	no	no
Huh7	O95037;Q6FIF1;Q9UBS3	DnaJ homolog subfamily B member 9	DNAJB9/WUGSC	4.07721	3.6682	no	no	no	no	no	no	no	no
NPCs	Q13217;A8KA82;X6R9L0	DnaJ homolog subfamily C member 3	DNAJC3	2.81499	2.88839	no	no	no	no	no	no	no	no
Huh7	Q9BZQ6;A0A024R931;H0Y498	ER degradation-enhancing alpha-mannosidase-like protein 3;alpha-1,2-Mannosidase	EDEM3	2.82289	3.27602	no	no	no	no	no	no	no	no
NPCs	Q8N8S7;A8K2B4;A0A097PID1;A0A097PIC4;A0A0U1RRM6;A0A075B6E5;A0A0U1RQP7	Protein enabled homolog	ENAH	2.18167	2.593	no	no	no	no	no	no	no	no
Huh7	F5H8B0;B4DPM2;P08709;A3RKG7	Coagulation factor VII;Factor VII light chain;Factor VII heavy chain	F7	3.95712	3.09706	no	no	no	no	no	no	no	no
Huh7	P02671;A0A0S2Z3E8	Fibrinogen alpha chain;Fibrinopeptide A;Fibrinogen alpha chain	FGA	5.13789	3.03467	no	no	no	no	no	no	no	no
NPCs	A0A024R1W3;Q96AY3;Q658U4;B4DJJ5;Q6ZME7;Q8NAG5;H0Y827	Peptidyl-prolyl cis-trans isomerase FKBP10	FKBP10	3.63743	4.33806	no	no	no	no	no	no	no	no
Huh7	O75955;Q53HQ0;Q5ST80;Q6IB58;A0A140T9R1;A2VCL5;A2AB09;A0A140T9X0;A2AB10;A0A140T9W4	Flotillin-1	FLOT1	4.77688	3.1135	no	no	no	no	no	no	no	no
Huh7	Q86XX4;H0Y9C9	Extracellular matrix protein FRAS1	FRAS1	5.085	6.14959	no	no	no	no	no	no	no	no
Huh7	P60520;H3BSM5	Gamma-aminobutyric acid receptor-associated protein-like 2	GABARAPL2	3.13016	3.30797	no	no	no	no	no	no	no	no
NPCs	G3V1S6;B7Z6K2;A0A1L7NY50;A0A1L7NY41;Q10471	Polypeptide N-acetylgalactosaminyltransferase;Polypeptide N-acetylgalactosaminyltransferase 2;Polypeptide N-acetylgalactosaminyltransferase 2 soluble form	GALNT2	1.53676	4.03548	no	no	no	no	no	no	no	no
NPCs	Q9Y4L1;A0A087X054;B3KXH0;B7Z2N4;B7Z766;E9PJ21;Q6IN67;K7EQK2;A0A087WWI4;Q05D91;B7Z602	Hypoxia up-regulated protein 1	HYOU1	1.87861	3.91211	no	no	no	no	no	no	no	no
NPCs	Q96AZ6;A0A024RC76;H0YMM4	Interferon-stimulated gene 20 kDa protein	ISG20	3.89634	2.20506	no	no	no	no	no	no	no	no
NPCs	G3XAI2;P07942;Q8TAS6	Laminin subunit beta-1	LAMB1	2.90437	2.86075	no	no	no	no	no	no	no	no
Huh7	A0A024R319;P55268;Q15483	Laminin subunit beta-2	LAMB2	3.43315	3.94865	no	no	no	no	no	no	no	no
NPCs	A0A024R972;P11047	Laminin subunit gamma-1	LAMC1	2.40651	2.54141	no	no	no	no	no	no	no	no
NPCs	B4DQF8;Q96PQ9;D0PNI2;P28300;B7ZAJ4;B4DN04	Protein-lysine 6-oxidase	LOX	3.56619	3.0331	no	no	no	no	no	no	no	no
Huh7	B4DQF8;Q96PQ9;D0PNI2;P28300;B4DN04;B7ZAJ4	Protein-lysine 6-oxidase	LOX	3.66805	3.48295	no	no	no	no	no	no	no	no
NPCs	A0A024R745;Q16718;F8WAS3;A0A087X1G1;H7BYD0;C9IZN5	NADH dehydrogenase [ubiquinone] 1 alpha subcomplex subunit 5	NDUFA5	1.76187	2.12179	yes	no	no	no	no	no	no	no
NPCs	Q2TB59;A0A024R0C3;Q13423;D6RHU2;D6RAI5;E9PCX7	NAD(P) transhydrogenase, mitochondrial	NNT	2.77613	3.18068	no	no	no	no	no	no	no	no
Huh7	V9HW75;A0A087WSV8;P80303;E9PKG6;Q2L696	Nucleobindin-2;Nesfatin-1	NUCB2/HEL-S-109	2.62717	4.05764	no	no	no	no	no	no	no	no
Huh7	Q13438;B7Z8E7;Q9BR60	Protein OS-9	OS9	1.58136	4.40086	no	no	no	no	no	no	no	no
NPCs	Q32P28;B4DNM8	Prolyl 3-hydroxylase 1	P3H1/LEPRE1	2.22285	2.08472	no	no	no	no	no	no	no	no
Huh7	Q32P28;B4DNM8	Prolyl 3-hydroxylase 1	P3H1/LEPRE1	3.82475	3.16002	no	no	no	no	no	no	no	no
NPCs	Q8IVL5	Prolyl 3-hydroxylase 2	P3H2/LEPREL1	2.16562	2.45843	no	no	no	no	no	no	no	no
NPCs	Q8IVL6;Q59FY9	Prolyl 3-hydroxylase 3	P3H3/LEPREL2	3.64471	2.48767	no	no	no	no	no	no	no	no
NPCs	Q5VSQ6;P13674	Prolyl 4-hydroxylase subunit alpha-1	P4HA1	2.73761	3.20088	no	no	no	no	no	no	no	no
Huh7	P13674	Prolyl 4-hydroxylase subunit alpha-1	P4HA1	6.0895	3.30171	no	no	no	no	no	no	no	no
NPCs	Q05DA4;O15460;Q5HYD8	Prolyl 4-hydroxylase subunit alpha-2	P4HA2	1.85316	2.08334	no	no	no	no	no	no	no	no
Huh7	Q05DA4;Q5HYD8;O15460	Prolyl 4-hydroxylase subunit alpha-2	P4HA2	4.65501	3.04525	no	no	no	no	no	no	no	no
Huh7	A8K3W7;Q9Y2G5;H7C2T5	GDP-fucose protein O-fucosyltransferase 2	POFUT2	3.68533	4.41746	no	no	no	no	no	no	no	no
Huh7	Q9H5K3	Protein O-mannose kinase	POMK	3.88135	3.39108	no	no	no	no	no	no	no	no
Huh7	P04070;B4DPQ3;E7END6;B4E1C4;B4DPC8	Vitamin K-dependent protein C;Vitamin K-dependent protein C light chain;Vitamin K-dependent protein C heavy chain;Activation peptide	PROC	4.19645	3.88745	no	no	no	no	no	no	no	no
NPCs	O95758;A0A024R163;X6R242	Polypyrimidine tract-binding protein 3	PTBP3;ROD1	2.7959	3.18235	no	no	no	no	no	no	no	no
NPCs	P18031;A8K3M3;B4DSN5	Tyrosine-protein phosphatase non-receptor type 1;Tyrosine-protein phosphatase non-receptor type	PTPN1	4.63157	2.36683	no	no	no	no	no	no	no	no
Huh7	P42677;Q5T4L4	40S ribosomal protein S27	RPS27	3.76471	3.17868	no	no	no	no	no	no	no	no
NPCs	Q53GB2;P55735;A4UCS7;A8MWR8;A8MXL6;Q59FA6;A0A0C4DFR6	Protein SEC13 homolog	SEC13	3.40908	2.08601	no	no	no	no	no	no	no	no
NPCs	A0A087WW40;A0A140VJU5;Q9Y371	Endophilin-B1	SH3GLB1	3.38658	2.99052	yes	no	no	no	no	no	no	no
NPCs	Q01650;Q2MCL6	Large neutral amino acids transporter small subunit 1	SLC7A5	2.83687	2.53504	yes	no	no	no	no	no	no	no
NPCs	D3DQH8;P09486;B4DRV4;B2RDL6;F5GY03;E5RK62	SPARC	SPARC	5.16414	2.41272	no	no	no	no	no	no	no	no
NPCs	Q13190;E9PNU4;B4DKR0;H7C3X5	Syntaxin-5	STX5	2.57506	2.95156	no	no	no	no	no	no	no	no
Huh7	Q8NBJ7;A0A0S2Z5Q3;J3KQJ1;A8MXB9;A0A0S2Z548;C9JL30;C9J660;A0A024RDK8;B4DLK7;H7C3B2;Q75LP3;F8WA42;E9PBT8;B4DQ27;A0A0S2Z5C4;J3QT17	Sulfatase-modifying factor 2	SUMF2	1.99854	4.33308	no	no	no	no	no	no	no	no
Huh7	Q86TM6;Q8TEH6;B3KX82	E3 ubiquitin-protein ligase synoviolin	SYVN1	3.66628	3.714	no	no	no	no	no	no	no	no
NPCs	Q03519;A0A1V0E419;Q59H06;X5CMH5;A0A1V0E3Z3;A0A1V0E403;A0A0G2JLV0;A0A087WYD6;A0A1V0E3X6;Q5JNW1;A0A1V0E415;Q9UQ60;A0A140T9S0;Q9UP03;E7ENX8;B4DS72;Q9UMW6	Antigen peptide transporter 2	TAP2	1.56853	2.36463	no	no	no	no	no	no	no	no
Huh7	Q96AE7	Tetratricopeptide repeat protein 17	TTC17	4.65203	5.64451	no	no	no	no	no	no	no	no
Huh7	Q9NYU1	UDP-glucose:glycoprotein glucosyltransferase 2	UGGT2	3.06326	3.0921	no	no	no	no	no	no	no	no
NPCs	P31930;B4DUL5	Cytochrome b-c1 complex subunit 1, mitochondrial	UQCRC1	1.9208	2.44922	no	no	no	no	no	no	no	no
NPCs	Q6FGG2;Q15836	Vesicle-associated membrane protein 3	VAMP3	1.40809	2.78741	no	no	no	no	no	no	no	no

### Sheet: Other studies
First Author	Bezemer B	Coyaud E	Hafirassou ML	Scaturro P	Shah PS	Wang Y	Dechtawewat T	Cervantes-Salazar M
DOI	This study	10.1074/mcp.TIR118.000800.	10.1016/j.celrep.2017.11.094	10.1038/s41586-018-0484-5	10.1016/j.cell.2018.11.028	10.3390/v12050519	10.1016/j.bbapap.2016.04.008	10.1016/j.virol.2015.05.017
Virus	ZIKV	ZIKV	DENV2	ZIKV	DENV2	ZIKV	DENV2	DENV2
System	NS1 with internal FLAG	NS1:FLAG-BirA transgenes	DENV2 FLAG:HA:NS1 replicon	ZIKV Etm:NS1:HA transgene	DENV2 NS1:2xSTREP tag transgene	ZIKV NS1:c-Myc transgene	Infection, NS1 antibody	Infection, NS1 antibody & Recombinant NS1 affinity chromotagraphy
Cells	NPCs, Huh7	HEK293T	Raji, Hela, HAP	SK-N-BE2	HEK293T	HEK293T	HepG2	Huh-7
Technique	IP/MS	IP/MS and Proximity labeling	Tandem AP, silverstain, MS	IP/MS	AP/MS	IP, silverstain, MS	IP/MS	IP/MS
Result # interactors	n = 54	n = 21 (BioID, either N or C-term birA; SAINT score > 0.8); n = 82 (IP/MS, either N or C-term FLAG; SAINT score > 0.8)	n = 270 (shared among 3 cell lines	n = 2 (significant interactors)	n = 10 (based on MIST score)	n = 46 (in 2 silverstain bands)	n = 36	n = 64
Note: Interactors as provided by authors as significant interactors; cutoffs for assessing significance differ between studies.
