## Supplementary Table 5 for "Prolyl hydroxylation is required for maturation and secretion of Zika virus non-structural protein 1"

### Sheet: Blad1
Cellular Component
Term ID	Term description	Observed gene count	Background gene count	Strength	False discovery rate	Matching proteins in your network (IDs)	Matching proteins in your network (labels)
GO:0005788	Endoplasmic reticulum lumen	9	308	1.2	7.36e-06	9606.ENSP00000222399,9606.ENSP00000236040,9606.ENSP00000258341,9606.ENSP00000263556,9606.ENSP00000316881,9606.ENSP00000317232,9606.ENSP00000384999,9606.ENSP00000473631,9606.ENSP00000480150	LAMB1,LEPRE1,LAMC1,P4HA1,LEPREL1,FKBP10,P4HA2,DNAJC3,HYOU1
GO:0012505	Endomembrane system	23	4542	0.44	0.0002	9606.ENSP00000054666,9606.ENSP00000222399,9606.ENSP00000231061,9606.ENSP00000236040,9606.ENSP00000249066,9606.ENSP00000258341,9606.ENSP00000262982,9606.ENSP00000263556,9606.ENSP00000294179,9606.ENSP00000316881,9606.ENSP00000317232,9606.ENSP00000347717,9606.ENSP00000355632,9606.ENSP00000360683,9606.ENSP00000364034,9606.ENSP00000367196,9606.ENSP00000373312,9606.ENSP00000384999,9606.ENSP00000398632,…	VAMP3,LAMB1,SPARC,LEPRE1,APOL2,LAMC1,CSE1L,P4HA1,STX5,LEPREL1,FKBP10,DHCR7,GALNT2,PTPN1,TAP2,GLIPR2,SEC13,P4HA2,CD44,DNAJC3,LEPREL2,SH3GLB1,HYOU1
GO:0005783	Endoplasmic reticulum	13	1438	0.69	0.00049	9606.ENSP00000222399,9606.ENSP00000236040,9606.ENSP00000258341,9606.ENSP00000263556,9606.ENSP00000316881,9606.ENSP00000317232,9606.ENSP00000347717,9606.ENSP00000360683,9606.ENSP00000364034,9606.ENSP00000384999,9606.ENSP00000473631,9606.ENSP00000478600,9606.ENSP00000480150	LAMB1,LEPRE1,LAMC1,P4HA1,LEPREL1,FKBP10,DHCR7,PTPN1,TAP2,P4HA2,DNAJC3,LEPREL2,HYOU1
GO:0005737	Cytoplasm	33	11428	0.2	0.0049	9606.ENSP00000054666,9606.ENSP00000203407,9606.ENSP00000222399,9606.ENSP00000228251,9606.ENSP00000231061,9606.ENSP00000236040,9606.ENSP00000252934,9606.ENSP00000258341,9606.ENSP00000261622,9606.ENSP00000262982,9606.ENSP00000263556,9606.ENSP00000264663,9606.ENSP00000294179,9606.ENSP00000298159,9606.ENSP00000306565,9606.ENSP00000316881,9606.ENSP00000317232,9606.ENSP00000327070,9606.ENSP00000347717,…	VAMP3,UQCRC1,LAMB1,YBX3,SPARC,LEPRE1,ATXN10,LAMC1,SLC7A5,CSE1L,P4HA1,NNT,STX5,CFL2,ISG20,LEPREL1,FKBP10,MDH2,DHCR7,GALNT2,ENAH,PTPN1,TAP2,GLIPR2,DDX58,SEC13,P4HA2,CD44,NDUFA5,DNAJC3,LEPREL2,SH3GLB1,HYOU1
GO:0043231	Intracellular membrane-bounded organelle	32	10761	0.21	0.0049	9606.ENSP00000054666,9606.ENSP00000203407,9606.ENSP00000222399,9606.ENSP00000228251,9606.ENSP00000231004,9606.ENSP00000231061,9606.ENSP00000236040,9606.ENSP00000258341,9606.ENSP00000261622,9606.ENSP00000262982,9606.ENSP00000263556,9606.ENSP00000264663,9606.ENSP00000294179,9606.ENSP00000298159,9606.ENSP00000306565,9606.ENSP00000316881,9606.ENSP00000317232,9606.ENSP00000327070,9606.ENSP00000347717,…	VAMP3,UQCRC1,LAMB1,YBX3,LOX,SPARC,LEPRE1,LAMC1,SLC7A5,CSE1L,P4HA1,NNT,STX5,CFL2,ISG20,LEPREL1,FKBP10,MDH2,DHCR7,GALNT2,PTPN1,TAP2,GLIPR2,SEC13,P4HA2,CD44,PTBP3,NDUFA5,DNAJC3,LEPREL2,SH3GLB1,HYOU1
GO:0043229	Intracellular organelle	34	12528	0.17	0.0068	9606.ENSP00000054666,9606.ENSP00000203407,9606.ENSP00000222399,9606.ENSP00000228251,9606.ENSP00000231004,9606.ENSP00000231061,9606.ENSP00000236040,9606.ENSP00000258341,9606.ENSP00000261622,9606.ENSP00000262982,9606.ENSP00000263556,9606.ENSP00000264663,9606.ENSP00000294179,9606.ENSP00000298159,9606.ENSP00000306565,9606.ENSP00000316881,9606.ENSP00000317232,9606.ENSP00000327070,9606.ENSP00000347717,…	VAMP3,UQCRC1,LAMB1,YBX3,LOX,SPARC,LEPRE1,LAMC1,SLC7A5,CSE1L,P4HA1,NNT,STX5,CFL2,ISG20,LEPREL1,FKBP10,MDH2,DHCR7,GALNT2,ENAH,PTPN1,TAP2,GLIPR2,DDX58,SEC13,P4HA2,CD44,PTBP3,NDUFA5,DNAJC3,LEPREL2,SH3GLB1,HYOU1
GO:0005604	Basement membrane	4	96	1.35	0.0069	9606.ENSP00000222399,9606.ENSP00000231061,9606.ENSP00000258341,9606.ENSP00000316881	LAMB1,SPARC,LAMC1,LEPREL1
GO:0005606	laminin-1 complex	2	3	2.56	0.0069	9606.ENSP00000222399,9606.ENSP00000258341	LAMB1,LAMC1
GO:0043226	Organelle	35	13515	0.15	0.0069	9606.ENSP00000054666,9606.ENSP00000203407,9606.ENSP00000222399,9606.ENSP00000228251,9606.ENSP00000231004,9606.ENSP00000231061,9606.ENSP00000236040,9606.ENSP00000249066,9606.ENSP00000258341,9606.ENSP00000261622,9606.ENSP00000262982,9606.ENSP00000263556,9606.ENSP00000264663,9606.ENSP00000294179,9606.ENSP00000298159,9606.ENSP00000306565,9606.ENSP00000316881,9606.ENSP00000317232,9606.ENSP00000327070,…	VAMP3,UQCRC1,LAMB1,YBX3,LOX,SPARC,LEPRE1,APOL2,LAMC1,SLC7A5,CSE1L,P4HA1,NNT,STX5,CFL2,ISG20,LEPREL1,FKBP10,MDH2,DHCR7,GALNT2,ENAH,PTPN1,TAP2,GLIPR2,DDX58,SEC13,P4HA2,CD44,PTBP3,NDUFA5,DNAJC3,LEPREL2,SH3GLB1,HYOU1
GO:0043259	laminin-10 complex	2	3	2.56	0.0069	9606.ENSP00000222399,9606.ENSP00000258341	LAMB1,LAMC1
GO:0031982	Vesicle	18	3879	0.4	0.0078	9606.ENSP00000054666,9606.ENSP00000222399,9606.ENSP00000231061,9606.ENSP00000236040,9606.ENSP00000258341,9606.ENSP00000261622,9606.ENSP00000262982,9606.ENSP00000294179,9606.ENSP00000298159,9606.ENSP00000327070,9606.ENSP00000360683,9606.ENSP00000364034,9606.ENSP00000367196,9606.ENSP00000373312,9606.ENSP00000398632,9606.ENSP00000473631,9606.ENSP00000479919,9606.ENSP00000480150	VAMP3,LAMB1,SPARC,LEPRE1,LAMC1,SLC7A5,CSE1L,STX5,CFL2,MDH2,PTPN1,TAP2,GLIPR2,SEC13,CD44,DNAJC3,SH3GLB1,HYOU1
GO:0005576	Extracellular region	18	4166	0.37	0.0181	9606.ENSP00000222399,9606.ENSP00000231004,9606.ENSP00000231061,9606.ENSP00000236040,9606.ENSP00000249066,9606.ENSP00000252934,9606.ENSP00000258341,9606.ENSP00000261622,9606.ENSP00000262982,9606.ENSP00000298159,9606.ENSP00000316881,9606.ENSP00000327070,9606.ENSP00000355632,9606.ENSP00000367196,9606.ENSP00000373312,9606.ENSP00000398632,9606.ENSP00000473631,9606.ENSP00000480150	LAMB1,LOX,SPARC,LEPRE1,APOL2,ATXN10,LAMC1,SLC7A5,CSE1L,CFL2,LEPREL1,MDH2,GALNT2,GLIPR2,SEC13,CD44,DNAJC3,HYOU1
GO:0043227	Membrane-bounded organelle	33	12427	0.16	0.0181	9606.ENSP00000054666,9606.ENSP00000203407,9606.ENSP00000222399,9606.ENSP00000228251,9606.ENSP00000231004,9606.ENSP00000231061,9606.ENSP00000236040,9606.ENSP00000249066,9606.ENSP00000258341,9606.ENSP00000261622,9606.ENSP00000262982,9606.ENSP00000263556,9606.ENSP00000264663,9606.ENSP00000294179,9606.ENSP00000298159,9606.ENSP00000306565,9606.ENSP00000316881,9606.ENSP00000317232,9606.ENSP00000327070,…	VAMP3,UQCRC1,LAMB1,YBX3,LOX,SPARC,LEPRE1,APOL2,LAMC1,SLC7A5,CSE1L,P4HA1,NNT,STX5,CFL2,ISG20,LEPREL1,FKBP10,MDH2,DHCR7,GALNT2,PTPN1,TAP2,GLIPR2,SEC13,P4HA2,CD44,PTBP3,NDUFA5,DNAJC3,LEPREL2,SH3GLB1,HYOU1
GO:0005622	Intracellular	35	14276	0.12	0.0207	9606.ENSP00000054666,9606.ENSP00000203407,9606.ENSP00000222399,9606.ENSP00000228251,9606.ENSP00000231004,9606.ENSP00000231061,9606.ENSP00000236040,9606.ENSP00000252934,9606.ENSP00000258341,9606.ENSP00000261622,9606.ENSP00000262982,9606.ENSP00000263556,9606.ENSP00000264663,9606.ENSP00000294179,9606.ENSP00000298159,9606.ENSP00000306565,9606.ENSP00000316881,9606.ENSP00000317232,9606.ENSP00000327070,…	VAMP3,UQCRC1,LAMB1,YBX3,LOX,SPARC,LEPRE1,ATXN10,LAMC1,SLC7A5,CSE1L,P4HA1,NNT,STX5,CFL2,ISG20,LEPREL1,FKBP10,MDH2,DHCR7,GALNT2,ENAH,PTPN1,TAP2,GLIPR2,DDX58,SEC13,P4HA2,CD44,PTBP3,NDUFA5,DNAJC3,LEPREL2,SH3GLB1,HYOU1
GO:0005615	Extracellular space	15	3195	0.41	0.0281	9606.ENSP00000222399,9606.ENSP00000231004,9606.ENSP00000231061,9606.ENSP00000236040,9606.ENSP00000252934,9606.ENSP00000258341,9606.ENSP00000261622,9606.ENSP00000262982,9606.ENSP00000298159,9606.ENSP00000327070,9606.ENSP00000367196,9606.ENSP00000373312,9606.ENSP00000398632,9606.ENSP00000473631,9606.ENSP00000480150	LAMB1,LOX,SPARC,LEPRE1,ATXN10,LAMC1,SLC7A5,CSE1L,CFL2,MDH2,GLIPR2,SEC13,CD44,DNAJC3,HYOU1
GO:0031090	Organelle membrane	16	3548	0.39	0.0281	9606.ENSP00000054666,9606.ENSP00000203407,9606.ENSP00000231061,9606.ENSP00000249066,9606.ENSP00000261622,9606.ENSP00000264663,9606.ENSP00000294179,9606.ENSP00000347717,9606.ENSP00000355632,9606.ENSP00000360683,9606.ENSP00000364034,9606.ENSP00000367196,9606.ENSP00000373312,9606.ENSP00000398632,9606.ENSP00000417142,9606.ENSP00000479919	VAMP3,UQCRC1,SPARC,APOL2,SLC7A5,NNT,STX5,DHCR7,GALNT2,PTPN1,TAP2,GLIPR2,SEC13,CD44,NDUFA5,SH3GLB1
GO:0070062	Extracellular exosome	12	2099	0.49	0.0281	9606.ENSP00000222399,9606.ENSP00000236040,9606.ENSP00000258341,9606.ENSP00000261622,9606.ENSP00000262982,9606.ENSP00000298159,9606.ENSP00000327070,9606.ENSP00000367196,9606.ENSP00000373312,9606.ENSP00000398632,9606.ENSP00000473631,9606.ENSP00000480150	LAMB1,LEPRE1,LAMC1,SLC7A5,CSE1L,CFL2,MDH2,GLIPR2,SEC13,CD44,DNAJC3,HYOU1
GO:0005746	Mitochondrial respirasome	3	84	1.29	0.0439	9606.ENSP00000203407,9606.ENSP00000264663,9606.ENSP00000417142	UQCRC1,NNT,NDUFA5
Molecular Function
Term ID	Term description	Observed gene count	Background gene count	Strength	False discovery rate	Matching proteins in your network (IDs)	Matching proteins in your network (labels)
GO:0019798	Procollagen-proline dioxygenase activity	5	7	2.59	3.97e-08	9606.ENSP00000236040,9606.ENSP00000263556,9606.ENSP00000316881,9606.ENSP00000384999,9606.ENSP00000478600	LEPRE1,P4HA1,LEPREL1,P4HA2,LEPREL2
GO:0031418	L-ascorbic acid binding	5	20	2.13	8.73e-07	9606.ENSP00000236040,9606.ENSP00000263556,9606.ENSP00000316881,9606.ENSP00000384999,9606.ENSP00000478600	LEPRE1,P4HA1,LEPREL1,P4HA2,LEPREL2
GO:0016491	Oxidoreductase activity	11	726	0.92	3.24e-05	9606.ENSP00000203407,9606.ENSP00000231004,9606.ENSP00000236040,9606.ENSP00000263556,9606.ENSP00000264663,9606.ENSP00000316881,9606.ENSP00000327070,9606.ENSP00000347717,9606.ENSP00000384999,9606.ENSP00000417142,9606.ENSP00000478600	UQCRC1,LOX,LEPRE1,P4HA1,NNT,LEPREL1,MDH2,DHCR7,P4HA2,NDUFA5,LEPREL2
GO:0019797	Procollagen-proline 3-dioxygenase activity	3	3	2.74	6.11e-05	9606.ENSP00000236040,9606.ENSP00000316881,9606.ENSP00000478600	LEPRE1,LEPREL1,LEPREL2
GO:0031406	Carboxylic acid binding	6	218	1.17	0.00099	9606.ENSP00000236040,9606.ENSP00000263556,9606.ENSP00000316881,9606.ENSP00000384999,9606.ENSP00000398632,9606.ENSP00000478600	LEPRE1,P4HA1,LEPREL1,P4HA2,CD44,LEPREL2
GO:0005506	Iron ion binding	5	147	1.27	0.002	9606.ENSP00000236040,9606.ENSP00000263556,9606.ENSP00000316881,9606.ENSP00000384999,9606.ENSP00000478600	LEPRE1,P4HA1,LEPREL1,P4HA2,LEPREL2
GO:0030246	Carbohydrate binding	6	271	1.08	0.0024	9606.ENSP00000236040,9606.ENSP00000263556,9606.ENSP00000316881,9606.ENSP00000355632,9606.ENSP00000384999,9606.ENSP00000478600	LEPRE1,P4HA1,LEPREL1,GALNT2,P4HA2,LEPREL2
GO:0005488	Binding	34	12516	0.17	0.0047	9606.ENSP00000054666,9606.ENSP00000203407,9606.ENSP00000222399,9606.ENSP00000228251,9606.ENSP00000231004,9606.ENSP00000231061,9606.ENSP00000236040,9606.ENSP00000249066,9606.ENSP00000252934,9606.ENSP00000261622,9606.ENSP00000262982,9606.ENSP00000263556,9606.ENSP00000264663,9606.ENSP00000294179,9606.ENSP00000298159,9606.ENSP00000306565,9606.ENSP00000316881,9606.ENSP00000317232,9606.ENSP00000327070,…	VAMP3,UQCRC1,LAMB1,YBX3,LOX,SPARC,LEPRE1,APOL2,ATXN10,SLC7A5,CSE1L,P4HA1,NNT,STX5,CFL2,ISG20,LEPREL1,FKBP10,MDH2,DHCR7,GALNT2,ENAH,PTPN1,TAP2,GLIPR2,DDX58,SEC13,P4HA2,CD44,PTBP3,DNAJC3,LEPREL2,SH3GLB1,HYOU1
GO:0004656	Procollagen-proline 4-dioxygenase activity	2	4	2.43	0.0093	9606.ENSP00000263556,9606.ENSP00000384999	P4HA1,P4HA2
GO:0046914	Transition metal ion binding	9	1076	0.66	0.0206	9606.ENSP00000231004,9606.ENSP00000236040,9606.ENSP00000263556,9606.ENSP00000316881,9606.ENSP00000355632,9606.ENSP00000360683,9606.ENSP00000369213,9606.ENSP00000384999,9606.ENSP00000478600	LOX,LEPRE1,P4HA1,LEPREL1,GALNT2,PTPN1,DDX58,P4HA2,LEPREL2
GO:0005518	Collagen binding	3	68	1.38	0.0462	9606.ENSP00000231004,9606.ENSP00000231061,9606.ENSP00000398632	LOX,SPARC,CD44
GO:0044877	Protein-containing complex binding	9	1216	0.6	0.0462	9606.ENSP00000203407,9606.ENSP00000222399,9606.ENSP00000228251,9606.ENSP00000231004,9606.ENSP00000231061,9606.ENSP00000249066,9606.ENSP00000298159,9606.ENSP00000360683,9606.ENSP00000398632	UQCRC1,LAMB1,YBX3,LOX,SPARC,APOL2,CFL2,PTPN1,CD44
Biological Process
Term ID	Term description	Observed gene count	Background gene count	Strength	False discovery rate	Matching proteins in your network (IDs)	Matching proteins in your network (labels)
GO:0018208	Peptidyl-proline modification	6	60	1.74	1.33e-05	9606.ENSP00000236040,9606.ENSP00000263556,9606.ENSP00000316881,9606.ENSP00000317232,9606.ENSP00000384999,9606.ENSP00000478600	LEPRE1,P4HA1,LEPREL1,FKBP10,P4HA2,LEPREL2
