## Supplementary Table 6 for "Prolyl hydroxylation is required for maturation and secretion of Zika virus non-structural protein 1"

### Sheet: Blad1
Cellular component
Term ID	Term description	Observed gene count	Background gene count	Strength	False discovery rate	Matching proteins in your network (IDs)	Matching proteins in your network (labels)
GO:0005788	Endoplasmic reticulum lumen	13	308	1.54	1.74e-14	9606.ENSP00000233242,9606.ENSP00000234071,9606.ENSP00000236040,9606.ENSP00000249356,9606.ENSP00000263556,9606.ENSP00000306361,9606.ENSP00000318147,9606.ENSP00000318165,9606.ENSP00000341938,9606.ENSP00000364731,9606.ENSP00000365938,9606.ENSP00000384999,9606.ENSP00000388325	APOB,PROC,LEPRE1,DNAJB9,P4HA1,FGA,EDEM3,OS9,SUMF2,F7,UGGT2,P4HA2,LAMB2
GO:0005783	Endoplasmic reticulum	15	1438	0.93	6.18e-09	9606.ENSP00000233242,9606.ENSP00000234071,9606.ENSP00000236040,9606.ENSP00000249356,9606.ENSP00000263556,9606.ENSP00000306361,9606.ENSP00000318147,9606.ENSP00000318165,9606.ENSP00000341938,9606.ENSP00000364731,9606.ENSP00000365938,9606.ENSP00000366395,9606.ENSP00000384999,9606.ENSP00000388325,9606.ENSP00000436455	APOB,PROC,LEPRE1,DNAJB9,P4HA1,FGA,EDEM3,OS9,SUMF2,F7,UGGT2,SYVN1,P4HA2,LAMB2,NUCB2
GO:0012505	Endomembrane system	20	4542	0.56	4.73e-07	9606.ENSP00000037243,9606.ENSP00000233242,9606.ENSP00000234071,9606.ENSP00000236040,9606.ENSP00000249356,9606.ENSP00000263556,9606.ENSP00000306361,9606.ENSP00000318147,9606.ENSP00000318165,9606.ENSP00000331258,9606.ENSP00000339613,9606.ENSP00000341938,9606.ENSP00000364731,9606.ENSP00000365569,9606.ENSP00000365938,9606.ENSP00000366395,9606.ENSP00000384999,9606.ENSP00000388325,9606.ENSP00000398722,…	GABARAPL2,APOB,PROC,LEPRE1,DNAJB9,P4HA1,FGA,EDEM3,OS9,POMK,POFUT2,SUMF2,F7,FLOT1,UGGT2,SYVN1,P4HA2,LAMB2,CHID1,NUCB2
GO:0044322	Endoplasmic reticulum quality control compartment	4	23	2.15	1.27e-05	9606.ENSP00000318147,9606.ENSP00000318165,9606.ENSP00000365938,9606.ENSP00000366395	EDEM3,OS9,UGGT2,SYVN1
GO:0000836	Hrd1p ubiquitin ligase complex	2	9	2.26	0.0267	9606.ENSP00000318165,9606.ENSP00000366395	OS9,SYVN1
Molecular Function
Term ID	Term description	Observed gene count	Background gene count	Strength	False discovery rate	Matching proteins in your network (IDs)	Matching proteins in your network (labels)
GO:0019798	Procollagen-proline dioxygenase activity	3	7	2.54	0.00062	9606.ENSP00000236040,9606.ENSP00000263556,9606.ENSP00000384999	LEPRE1,P4HA1,P4HA2
GO:0031418	L-ascorbic acid binding	3	20	2.09	0.003	9606.ENSP00000236040,9606.ENSP00000263556,9606.ENSP00000384999	LEPRE1,P4HA1,P4HA2
GO:0004656	Procollagen-proline 4-dioxygenase activity	2	4	2.61	0.0148	9606.ENSP00000263556,9606.ENSP00000384999	P4HA1,P4HA2
GO:0030246	Carbohydrate binding	5	271	1.18	0.0148	9606.ENSP00000236040,9606.ENSP00000263556,9606.ENSP00000318165,9606.ENSP00000384999,9606.ENSP00000398722	LEPRE1,P4HA1,OS9,P4HA2,CHID1
Biological Process
Term ID	Term description	Observed gene count	Background gene count	Strength	False discovery rate	Matching proteins in your network (IDs)	Matching proteins in your network (labels)
GO:0019538	Protein metabolic process	18	4251	0.54	0.00023	9606.ENSP00000231004,9606.ENSP00000233242,9606.ENSP00000234071,9606.ENSP00000236040,9606.ENSP00000249356,9606.ENSP00000263556,9606.ENSP00000306361,9606.ENSP00000318147,9606.ENSP00000318165,9606.ENSP00000331258,9606.ENSP00000339613,9606.ENSP00000341938,9606.ENSP00000357555,9606.ENSP00000364731,9606.ENSP00000365938,9606.ENSP00000366395,9606.ENSP00000384999,9606.ENSP00000388325	LOX,APOB,PROC,LEPRE1,DNAJB9,P4HA1,FGA,EDEM3,OS9,POMK,POFUT2,SUMF2,RPS27,F7,UGGT2,SYVN1,P4HA2,LAMB2
GO:0036503	ERAD pathway	5	88	1.67	0.00023	9606.ENSP00000249356,9606.ENSP00000318147,9606.ENSP00000318165,9606.ENSP00000365938,9606.ENSP00000366395	DNAJB9,EDEM3,OS9,UGGT2,SYVN1
GO:0036508	Protein alpha-1,2-demannosylation	4	20	2.21	0.00023	9606.ENSP00000318147,9606.ENSP00000318165,9606.ENSP00000365938,9606.ENSP00000366395	EDEM3,OS9,UGGT2,SYVN1
GO:0044267	Cellular protein metabolic process	17	3696	0.57	0.00023	9606.ENSP00000231004,9606.ENSP00000233242,9606.ENSP00000234071,9606.ENSP00000236040,9606.ENSP00000249356,9606.ENSP00000263556,9606.ENSP00000306361,9606.ENSP00000318147,9606.ENSP00000318165,9606.ENSP00000331258,9606.ENSP00000339613,9606.ENSP00000341938,9606.ENSP00000357555,9606.ENSP00000365938,9606.ENSP00000366395,9606.ENSP00000384999,9606.ENSP00000388325	LOX,APOB,PROC,LEPRE1,DNAJB9,P4HA1,FGA,EDEM3,OS9,POMK,POFUT2,SUMF2,RPS27,UGGT2,SYVN1,P4HA2,LAMB2
GO:0006464	Cellular protein modification process	15	3063	0.6	0.00049	9606.ENSP00000231004,9606.ENSP00000233242,9606.ENSP00000234071,9606.ENSP00000236040,9606.ENSP00000263556,9606.ENSP00000306361,9606.ENSP00000318147,9606.ENSP00000318165,9606.ENSP00000331258,9606.ENSP00000339613,9606.ENSP00000341938,9606.ENSP00000365938,9606.ENSP00000366395,9606.ENSP00000384999,9606.ENSP00000388325	LOX,APOB,PROC,LEPRE1,P4HA1,FGA,EDEM3,OS9,POMK,POFUT2,SUMF2,UGGT2,SYVN1,P4HA2,LAMB2
GO:0034976	Response to endoplasmic reticulum stress	6	256	1.28	0.00085	9606.ENSP00000249356,9606.ENSP00000318147,9606.ENSP00000318165,9606.ENSP00000365569,9606.ENSP00000365938,9606.ENSP00000366395	DNAJB9,EDEM3,OS9,FLOT1,UGGT2,SYVN1
GO:1904380	Endoplasmic reticulum mannose trimming	3	16	2.18	0.0017	9606.ENSP00000318165,9606.ENSP00000365938,9606.ENSP00000366395	OS9,UGGT2,SYVN1
GO:0030433	Ubiquitin-dependent erad pathway	4	73	1.65	0.002	9606.ENSP00000249356,9606.ENSP00000318147,9606.ENSP00000318165,9606.ENSP00000366395	DNAJB9,EDEM3,OS9,SYVN1
GO:0009100	Glycoprotein metabolic process	6	366	1.13	0.0036	9606.ENSP00000318147,9606.ENSP00000318165,9606.ENSP00000331258,9606.ENSP00000339613,9606.ENSP00000365938,9606.ENSP00000366395	EDEM3,OS9,POMK,POFUT2,UGGT2,SYVN1
GO:1903573	Negative regulation of response to endoplasmic reticulum stress	3	47	1.72	0.0206	9606.ENSP00000249356,9606.ENSP00000318165,9606.ENSP00000366395	DNAJB9,OS9,SYVN1
GO:0044238	Primary metabolic process	19	7332	0.32	0.0245	9606.ENSP00000231004,9606.ENSP00000233242,9606.ENSP00000234071,9606.ENSP00000236040,9606.ENSP00000249356,9606.ENSP00000263556,9606.ENSP00000306361,9606.ENSP00000318147,9606.ENSP00000318165,9606.ENSP00000331258,9606.ENSP00000339613,9606.ENSP00000341938,9606.ENSP00000357555,9606.ENSP00000364731,9606.ENSP00000365938,9606.ENSP00000366395,9606.ENSP00000384999,9606.ENSP00000388325,9606.ENSP00000398722	LOX,APOB,PROC,LEPRE1,DNAJB9,P4HA1,FGA,EDEM3,OS9,POMK,POFUT2,SUMF2,RPS27,F7,UGGT2,SYVN1,P4HA2,LAMB2,CHID1
GO:1904587	Response to glycoprotein	2	6	2.43	0.0245	9606.ENSP00000318147,9606.ENSP00000364731	EDEM3,F7
GO:0008152	Metabolic process	20	8298	0.29	0.0282	9606.ENSP00000037243,9606.ENSP00000231004,9606.ENSP00000233242,9606.ENSP00000234071,9606.ENSP00000236040,9606.ENSP00000249356,9606.ENSP00000263556,9606.ENSP00000306361,9606.ENSP00000318147,9606.ENSP00000318165,9606.ENSP00000331258,9606.ENSP00000339613,9606.ENSP00000341938,9606.ENSP00000357555,9606.ENSP00000364731,9606.ENSP00000365938,9606.ENSP00000366395,9606.ENSP00000384999,9606.ENSP00000388325,…	GABARAPL2,LOX,APOB,PROC,LEPRE1,DNAJB9,P4HA1,FGA,EDEM3,OS9,POMK,POFUT2,SUMF2,RPS27,F7,UGGT2,SYVN1,P4HA2,LAMB2,CHID1
GO:0030198	Extracellular matrix organization	5	338	1.08	0.0289	9606.ENSP00000231004,9606.ENSP00000263556,9606.ENSP00000306361,9606.ENSP00000365569,9606.ENSP00000388325	LOX,P4HA1,FGA,FLOT1,LAMB2
GO:0006950	Response to stress	13	3485	0.48	0.0303	9606.ENSP00000037243,9606.ENSP00000231004,9606.ENSP00000234071,9606.ENSP00000249356,9606.ENSP00000306361,9606.ENSP00000318147,9606.ENSP00000318165,9606.ENSP00000364731,9606.ENSP00000365569,9606.ENSP00000365938,9606.ENSP00000366395,9606.ENSP00000388325,9606.ENSP00000398722	GABARAPL2,LOX,PROC,DNAJB9,FGA,EDEM3,OS9,F7,FLOT1,UGGT2,SYVN1,LAMB2,CHID1
GO:0043687	Post-translational protein modification	5	360	1.05	0.0318	9606.ENSP00000233242,9606.ENSP00000234071,9606.ENSP00000306361,9606.ENSP00000341938,9606.ENSP00000388325	APOB,PROC,FGA,SUMF2,LAMB2
GO:0035966	Response to topologically incorrect protein	4	188	1.24	0.0349	9606.ENSP00000249356,9606.ENSP00000318147,9606.ENSP00000365938,9606.ENSP00000366395	DNAJB9,EDEM3,UGGT2,SYVN1
GO:0006508	Proteolysis	8	1256	0.72	0.0353	9606.ENSP00000234071,9606.ENSP00000249356,9606.ENSP00000306361,9606.ENSP00000318147,9606.ENSP00000318165,9606.ENSP00000364731,9606.ENSP00000365938,9606.ENSP00000366395	PROC,DNAJB9,FGA,EDEM3,OS9,F7,UGGT2,SYVN1
GO:0071704	Organic substance metabolic process	19	7755	0.3	0.0379	9606.ENSP00000231004,9606.ENSP00000233242,9606.ENSP00000234071,9606.ENSP00000236040,9606.ENSP00000249356,9606.ENSP00000263556,9606.ENSP00000306361,9606.ENSP00000318147,9606.ENSP00000318165,9606.ENSP00000331258,9606.ENSP00000339613,9606.ENSP00000341938,9606.ENSP00000357555,9606.ENSP00000364731,9606.ENSP00000365938,9606.ENSP00000366395,9606.ENSP00000384999,9606.ENSP00000388325,9606.ENSP00000398722	LOX,APOB,PROC,LEPRE1,DNAJB9,P4HA1,FGA,EDEM3,OS9,POMK,POFUT2,SUMF2,RPS27,F7,UGGT2,SYVN1,P4HA2,LAMB2,CHID1
GO:0018401	Peptidyl-proline hydroxylation to 4-hydroxy-l-proline	2	11	2.17	0.0433	9606.ENSP00000263556,9606.ENSP00000384999	P4HA1,P4HA2
